# Acyltransferases in the first step of glycerophospholipid synthesis have redundant and non-redundant roles in *sn-*1 acyl chain regulation, ether lipid levels, and cell survival

**DOI:** 10.1101/2024.01.17.576130

**Authors:** Sarah Salame, Hasna Qasmaoui, Gregor P Jose, Lucile Fleuriot, Delphine Debayle, Takeshi Harayama

## Abstract

The increased use of lipidomics analyses in biomedical research made it crucial to understand correctly how lipid compositions are regulated. Lipid acyl chains are important regulators of membrane physicochemical properties, and are incorporated by various acyltransferases. The acyltransferases implicated in the first step of glycerophospholipid synthesis, the GPATs and GNPAT, have distinct localizations and substrate preferences. This suggests that they have distinct roles on lipid regulation, but a complete understanding of their redundant and non-redundant functions is missing. We report here a comprehensive analysis of cells having mutations in GPATs and GNPAT, either alone or in combinations. Our results suggest that the balance between GPATs and GNPAT affect the levels of ether lipids, together with glycerophospholipid acyl chain length and unsaturation. In addition, we found that lipid synthesis initiated at peroxisomes, but not mitochondria, is sufficient to provide the lipid synthesis flux required for normal cell growth. Our study unveils the multifaceted roles of the first step of de novo glycerophospholipid synthesis, thus leading to a better understanding of how lipidomes are shaped.
