## Supplemental File 1, primer list for "Acyltransferases in the first step of glycerophospholipid synthesis have redundant and non-redundant roles in *sn-*1 acyl chain regulation, ether lipid levels, and cell survival"

### Sheet: Sheet1
Target	Target sequence	Forward primer	Reverse primer
GPAM	GAGCAGCAGATAGTCAATAT	ACTGGAACTCTTGATTGCTCTTCT	ACCAAACAACTCCCTACTGCT
GPAT3	ATCAATGGGGGAAGTATGGT	TTCTTGCACTACATATTCCTCATGT	TTTAAAGATGGGCCCGTGTACC
GPAT4	GATGATCACATCGATCGGTG	AGGTGAGAGCGCTTTGTATTGA	TCTCACTTCTAACGCTTGCCG
GNPAT	GCAGAACAACAGGATGCTCC	GCGATCATCACTGTTATTATTCTGA	TCTATTTATTGCCTAGAGAGGTAGC
