## Supplemental file 3, statistics for "Acyltransferases in the first step of glycerophospholipid synthesis have redundant and non-redundant roles in *sn-*1 acyl chain regulation, ether lipid levels, and cell survival"

### Sheet: Figure 2
Figure 2BC
Two-way ANOVA followed by Dunnett's multiple comparisons test
PC	Adjusted P Value
Control vs. GNPAT	<0.0001
Control vs. GPAM	<0.0001
Control vs. GPAT3	<0.0001
Control vs. GPAT4	0.0085
PC O-
Control vs. GNPAT	<0.0001
Control vs. GPAM	<0.0001
Control vs. GPAT3	0.0028
Control vs. GPAT4	<0.0001
PC P-
Control vs. GNPAT	0.0003
Control vs. GPAM	0.6594
Control vs. GPAT3	0.9702
Control vs. GPAT4	0.0958
PE
Control vs. GNPAT	<0.0001
Control vs. GPAM	0.0351
Control vs. GPAT3	0.8542
Control vs. GPAT4	<0.0001
PE P-
Control vs. GNPAT	<0.0001
Control vs. GPAM	0.0009
Control vs. GPAT3	0.0376
Control vs. GPAT4	0.0123
PI
Control vs. GNPAT	0.0001
Control vs. GPAM	0.1032
Control vs. GPAT3	0.3263
Control vs. GPAT4	<0.0001
PS
Control vs. GNPAT	0.0643
Control vs. GPAM	0.1627
Control vs. GPAT3	0.3306
Control vs. GPAT4	0.981
TG
Control vs. GNPAT	0.4984
Control vs. GPAM	0.7919
Control vs. GPAT3	>0.9999
Control vs. GPAT4	0.9416
PE O-
Control vs. GNPAT	0.9921
Control vs. GPAM	0.9998
Control vs. GPAT3	0.9999
Control vs. GPAT4	0.9998
PI O-
Control vs. GNPAT	0.9982
Control vs. GPAM	>0.9999
Control vs. GPAT3	>0.9999
Control vs. GPAT4	0.987
PS O-
Control vs. GNPAT	>0.9999
Control vs. GPAM	>0.9999
Control vs. GPAT3	>0.9999
Control vs. GPAT4	>0.9999
TG O-
Control vs. GNPAT	0.9939
Control vs. GPAM	0.9963
Control vs. GPAT3	0.9998
Control vs. GPAT4	>0.9999

### Sheet: Figure 4
Figure 4A-L
One-way ANOVA followed Dunnett's multiple comparisons test
Panel A	Adjusted P Value
Control vs. GNPAT	0.0062
Control vs. GPAM	<0.0001
Control vs. GPAT3	0.0017
Control vs. GPAT4	0.1512
Panel B
Control vs. GNPAT	0.0894
Control vs. GPAM	<0.0001
Control vs. GPAT3	0.0001
Control vs. GPAT4	<0.0001
Panel C
Control vs. GNPAT	0.0087
Control vs. GPAM	<0.0001
Control vs. GPAT3	0.0001
Control vs. GPAT4	<0.0001
Panel D
Control vs. GNPAT	<0.0001
Control vs. GPAM	<0.0001
Control vs. GPAT3	0.0097
Control vs. GPAT4	<0.0001
Panel E
Control vs. GNPAT	<0.0001
Control vs. GPAM	<0.0001
Control vs. GPAT3	<0.0001
Control vs. GPAT4	<0.0001
Panel F
Control vs. GNPAT	0.0003
Control vs. GPAM	<0.0001
Control vs. GPAT3	<0.0001
Control vs. GPAT4	0.7116
Panel G
Control vs. GNPAT	0.23
Control vs. GPAM	0.0002
Control vs. GPAT3	<0.0001
Control vs. GPAT4	<0.0001
Panel H
Control vs. GNPAT	0.0013
Control vs. GPAM	<0.0001
Control vs. GPAT3	0.0028
Control vs. GPAT4	0.0097
Panel I
Control vs. GNPAT	<0.0001
Control vs. GPAM	0.0057
Control vs. GPAT3	0.1075
Control vs. GPAT4	<0.0001
Panel J
Control vs. GNPAT	0.4949
Control vs. GPAM	0.0026
Control vs. GPAT3	0.0985
Control vs. GPAT4	0.0069
Panel K
Control vs. GNPAT	<0.0001
Control vs. GPAM	<0.0001
Control vs. GPAT3	0.0352
Control vs. GPAT4	<0.0001
Panel L
Control vs. GNPAT	<0.0001
Control vs. GPAM	0.0001
Control vs. GPAT3	0.0191
Control vs. GPAT4	<0.0001

### Sheet: Figure 5
Figure 5ADE
One-way ANOVA followed Dunnett's multiple comparisons test
Panel A	Adjusted P Value
Control vs. GNPAT	<0.0001
Control vs. GPAM	<0.0001
Control vs. GPAT3	<0.0001
Control vs. GPAT4	0.0002
Panel D
Control vs. GNPAT	<0.0001
Control vs. GPAM	0.0246
Control vs. GPAT3	0.0744
Control vs. GPAT4	0.0936
Panel E
Control vs. GNPAT	<0.0001
Control vs. GPAM	0.0015
Control vs. GPAT3	0.9727
Control vs. GPAT4	<0.0001

### Sheet: Figure 7
Figure 7DEG
Panels DE
Two-way ANOVA followed by Dunnett's multiple comparisons test
PC O-	Adjusted P Value
Control vs. M3N	<0.0001
Control vs. M4N	<0.0001
Control vs. M34	<0.0001
PC P-
Control vs. M3N	<0.0001
Control vs. M4N	0.0001
Control vs. M34	<0.0001
PE P-
Control vs. M3N	<0.0001
Control vs. M4N	<0.0001
Control vs. M34	<0.0001
PE O-
Control vs. M3N	0.5342
Control vs. M4N	0.5513
Control vs. M34	0.98
PI O-
Control vs. M3N	0.9147
Control vs. M4N	0.9708
Control vs. M34	0.0018
PS O-
Control vs. M3N	0.9943
Control vs. M4N	0.9969
Control vs. M34	0.9994
TG O-
Control vs. M3N	0.9328
Control vs. M4N	0.9411
Control vs. M34	0.9921
Panel F
FDR-corrected Multiple unpaired t tests, Two-stage step-up method of Benjamini, Krieger, and Yekutieli	q value
PC_14:0	1e-05
PC_15:0	0.083503
PC_16:0	0.000197
PC_16:1	0.000172
PC_17:0	2.1e-05
PC_17:1	0.046697
PC_18:0	<0.000001
PC_18:1	1e-06
PC_19:0	0.154322
PC_19:1	2.7e-05
PC_20:1	<0.000001
PC_20:4	1e-06
PC_20:5	<0.000001
PC_22:1	<0.000001
PC_22:6	3.5e-05
PE_14:0	0.000155
PE_15:0	0.011812
PE_16:0	0.000336
PE_16:1	0.073464
PE_17:0	9.5e-05
PE_17:1	0.071266
PE_18:0	0.005874
PE_18:1	0.24614
PE_18:2	1.6e-05
PE_20:0	0.002371
PE_20:1	0.000122
PE_22:0	0.000287
PE_22:1	5e-06
PI_16:0	0.000172
PI_16:1	0.000144
PI_17:0	0.000647
PI_17:1	0.000481
PI_18:0	0.002673
PI_18:1	0.000101
PI_19:1	0.24193
PS_14:0	1.6e-05
PS_16:0	6e-05
PS_16:1	0.000416
PS_17:0	0.002921
PS_17:1	0.000492
PS_18:0	3.1e-05
PS_18:1	5.4e-05
PS_22:0	5e-06
Panel G
Two-way ANOVA followed by Sidak's multiple comparisons test	Adjusted P Value
PC 20:5_22:5	<0.0001
PC 22:6_22:6	<0.0001
